# Transcriptome Profiling of Resistance Genes Analogs in Soybean’s Cross-Tolerance to Water Limitation and Rust Stress

**DOI:** 10.1101/2025.05.20.652543

**Authors:** Gustavo Husein, Thiago Maia, Fernanda R. Castro-Moretti, Jessica D.K. Nunes, Lilian Amorim, Paulo Mazzafera, Harm Nijveen, Claudia B. Monteiro-Vitorello

## Abstract

Asian soybean rust (ASR), caused by *Phakopsora pachyrhizi*, is the most destructive foliar disease of soybean, with yield losses up to 90%. With climate change intensifying drought and expanding disease incidence, it is critical to understand how combined abiotic and biotic stresses influence plant defense. We investigated the transcriptomic response of a susceptible soybean cultivar to ASR infection under normal and water-limited conditions at four infection stages (12, 24, 72, and 192 hours after-inoculation). We observed a biphasic expression of defense-related genes, particularly resistance gene analogs (RGAs), with an early peak at 12 hours and a late resurgence at 192 hours. Combined stress induced a greater number of differentially expressed genes (DEGs) than rust alone, especially at early infection. Among the differentially expressed RGAs (RGADEs), over 64% belonged to the TM-LRR class, and NBS-LRR genes were the most enriched at known ASR resistance loci, particularly Rpp2. Water limitation strongly modulated gene expression at late stages, revealing stress-specific transcriptional reprogramming. These findings reveal cross-tolerance mechanisms in soybean, highlight the temporal dynamics of RGADEs under dual stress, and provide targets for developing cultivars with improved resilience to both rust and water scarcity.
