## Supplementary Table 1 for "Transcriptome Profiling of Resistance Genes Analogs in Soybean’s Cross-Tolerance to Water Limitation and Rust Stress"

Sample ID	Collection time (hai)	Treatment	Read_Type	num_seqs	sum_len	min_len	avg_len	max_len	Q1	Q2	Q3	sum_gap	N50	Q20(%)	Q30(%)
12_NI_NL_1	12	Water LimitedNot Inoculated + Control	Forward	10989413	1082521858	35	98.5	101	100	101	101	0	101	97.83	94.64
			Reverse	10989413	1085086975	35	98.7	101	100	101	101	0	101	95.09	90.93
12_NI_NL_2	12	Water LimitedNot Inoculated + Control	Forward	12528784	1235569052	35	98.6	101	100	101	101	0	101	97.89	94.75
			Reverse	12528784	1236879083	35	98.7	101	100	101	101	0	101	96.31	92.6
12_NI_NL_3	12	Water LimitedNot Inoculated + Control	Forward	11553890	1141071866	35	98.8	101	100	101	101	0	101	97.85	94.7
			Reverse	11553890	1142794891	35	98.9	101	100	101	101	0	101	95.73	91.76
12_NI_L_1	12	Water LimitedNot Inoculated + Water Limited	Forward	11123404	1096616065	35	98.6	101	100	101	101	0	101	97.85	94.68
			Reverse	11123404	1098509148	35	98.8	101	100	101	101	0	101	95.53	91.57
12_NI_L_2	12	Water LimitedNot Inoculated + Water Limited	Forward	11392402	1125150881	35	98.8	101	100	101	101	0	101	97.9	94.8
			Reverse	11392402	1126450698	35	98.9	101	100	101	101	0	101	96.12	92.34
12_NI_L_3	12	Water LimitedNot Inoculated + Water Limited	Forward	11900942	1174266760	35	98.7	101	100	101	101	0	101	97.93	94.84
			Reverse	11900942	1174946132	35	98.7	101	100	101	101	0	101	96.78	93.18
12_I_NL_1	12	Inoculated + Control	Forward	11460094	1128790483	35	98.5	101	100	101	101	0	101	97.75	94.5
			Reverse	11460094	1131336546	35	98.7	101	100	101	101	0	101	95.11	90.9
12_I_NL_2	12	Inoculated + Control	Forward	12359632	1221476945	35	98.8	101	100	101	101	0	101	97.97	94.92
			Reverse	12359632	1222269348	35	98.9	101	100	101	101	0	101	96.65	93.07
12_I_NL_3	12	Inoculated + Control	Forward	11797873	1165668341	35	98.8	101	100	101	101	0	101	97.9	94.76
			Reverse	11797873	1166281014	35	98.9	101	100	101	101	0	101	96.83	93.26
12_I_L_1	12	Inoculated + Water Limited	Forward	10445198	1032495223	35	98.8	101	100	101	101	0	101	97.85	94.67
			Reverse	10445198	1034059111	35	99	101	100	101	101	0	101	95.62	91.6
12_I_L_2	12	Inoculated + Water Limited	Forward	11122428	1098350112	35	98.8	101	100	101	101	0	101	97.9	94.77
			Reverse	11122428	1099564949	35	98.9	101	100	101	101	0	101	96.14	92.39
12_I_L_3	12	Inoculated + Water Limited	Forward	10857657	1073862294	35	98.9	101	100	101	101	0	101	97.93	94.82
			Reverse	10857657	1075033763	35	99	101	100	101	101	0	101	95.99	92.11
24_NI_NL_1	24	Not Inoculated + Control	Forward	10309821	1017684632	35	98.7	101	100	101	101	0	101	97.75	94.46
			Reverse	10309821	1020645164	35	99	101	100	101	101	0	101	94.1	89.47
24_NI_NL_2	24	Not Inoculated + Control	Forward	10455996	1029297677	35	98.4	101	100	101	101	0	101	97.78	94.53
			Reverse	10455996	1032107999	35	98.7	101	100	101	101	0	101	94.49	89.98
24_NI_NL_3	24	Not Inoculated + Control	Forward	10311594	1015501300	35	98.5	101	100	101	101	0	101	97.83	94.64
			Reverse	10311594	1018007732	35	98.7	101	100	101	101	0	101	94.85	90.58
24_NI_L_1	24	Not Inoculated + Water Limited	Forward	10250388	1019816477	35	99.5	101	100	101	101	0	101	97.9	94.78
			Reverse	10250388	1020795884	35	99.6	101	100	101	101	0	101	95.33	91.2
24_NI_L_2	24	Not Inoculated + Water Limited	Forward	11404424	1136429220	35	99.6	101	100	101	101	0	101	97.92	94.8
			Reverse	11404424	1137246797	35	99.7	101	100	101	101	0	101	95.75	91.82
24_NI_L_3	24	Not Inoculated + Water Limited	Forward	12788601	1254342168	35	98.1	101	99	101	101	0	101	97.88	94.75
			Reverse	12788601	1257113152	35	98.3	101	100	101	101	0	101	95.57	91.58
24_I_NL_1	24	Inoculated + Control	Forward	12989163	1278361189	35	98.4	101	100	101	101	0	101	97.78	94.52
			Reverse	12989163	1281880606	35	98.7	101	100	101	101	0	101	94.42	89.97
24_I_NL_2	24	Inoculated + Control	Forward	11200992	1107072678	35	98.8	101	100	101	101	0	101	97.81	94.58
			Reverse	11200992	1109258213	35	99	101	100	101	101	0	101	94.77	90.46
24_I_NL_3	24	Inoculated + Control	Forward	12577235	1244656405	35	99	101	100	101	101	0	101	97.84	94.66
			Reverse	12577235	1245636056	35	99	101	100	101	101	0	101	96.37	92.69
24_I_L_1	24	Inoculated + Water Limited	Forward	9499625	936772611	35	98.6	101	100	101	101	0	101	97.82	94.61
			Reverse	9499625	938653595	35	98.8	101	100	101	101	0	101	95.1	90.92
24_I_L_2	24	Inoculated + Water Limited	Forward	11230444	1112090448	35	99	101	100	101	101	0	101	97.84	94.64
			Reverse	11230444	1113052350	35	99.1	101	100	101	101	0	101	96.19	92.44
24_I_L_3	24	Inoculated + Water Limited	Forward	10430389	1032239209	35	99	101	100	101	101	0	101	97.97	94.92
			Reverse	10430389	1032641467	35	99	101	100	101	101	0	101	96.81	93.29
72_NI_NL_1	72	Not Inoculated + Control	Forward	12115423	1188573773	35	98.1	101	100	101	101	0	101	97.82	94.62
			Reverse	12115423	1191912971	35	98.4	101	100	101	101	0	101	95.16	91.01
72_NI_NL_2	72	Not Inoculated + Control	Forward	12773260	1264629273	35	99	101	100	101	101	0	101	97.92	94.82
			Reverse	12773260	1265810537	35	99.1	101	100	101	101	0	101	96.19	92.46
72_NI_NL_3	72	Not Inoculated + Control	Forward	11469197	1136595243	35	99.1	101	100	101	101	0	101	97.89	94.75
			Reverse	11469197	1138438745	35	99.3	101	100	101	101	0	101	95.15	90.95
72_NI_L_1	72	Not Inoculated + Water Limited	Forward	11825870	1171743470	35	99.1	101	100	101	101	0	101	97.79	94.57
			Reverse	11825870	1174247546	35	99.3	101	100	101	101	0	101	94.39	89.91
72_NI_L_2	72	Not Inoculated + Water Limited	Forward	13082958	1292335185	35	98.8	101	100	101	101	0	101	97.89	94.77
			Reverse	13082958	1293428242	35	98.9	101	100	101	101	0	101	96.31	92.53
72_NI_L_3	72	Not Inoculated + Water Limited	Forward	11831960	1170994773	35	99	101	100	101	101	0	101	97.78	94.53
			Reverse	11831960	1173273715	35	99.2	101	100	101	101	0	101	94.88	90.6
72_I_NL_1	72	Inoculated + Control	Forward	11500991	1139400092	35	99.1	101	100	101	101	0	101	97.83	94.62
			Reverse	11500991	1141516064	35	99.3	101	100	101	101	0	101	94.64	90.28
72_I_NL_2	72	Inoculated + Control	Forward	12378275	1226076186	35	99.1	101	100	101	101	0	101	97.85	94.68
			Reverse	12378275	1227256792	35	99.1	101	100	101	101	0	101	96.02	92.13
72_I_NL_3	72	Inoculated + Control	Forward	10740681	1066461200	35	99.3	101	100	101	101	0	101	97.75	94.51
			Reverse	10740681	1067816639	35	99.4	101	100	101	101	0	101	95.2	91.02
72_I_L_1	72	Inoculated + Water Limited	Forward	10700054	1063573372	35	99.4	101	100	101	101	0	101	97.89	94.73
			Reverse	10700054	1064474317	35	99.5	101	100	101	101	0	101	95.69	91.66
72_I_L_2	72	Inoculated + Water Limited	Forward	10678661	1058952554	35	99.2	101	100	101	101	0	101	97.72	94.44
			Reverse	10678661	1060871280	35	99.3	101	100	101	101	0	101	94.36	89.84
72_I_L_3	72	Inoculated + Water Limited	Forward	11530582	1144377653	35	99.2	101	100	101	101	0	101	97.89	94.76
			Reverse	11530582	1145212976	35	99.3	101	100	101	101	0	101	96.04	92.19
192_NI_NL_1	192	Not Inoculated + Control	Forward	11926277	1182861070	35	99.2	101	100	101	101	0	101	97.85	94.67
			Reverse	11926277	1184169175	35	99.3	101	100	101	101	0	101	95.63	91.6
192_NI_NL_2	192	Not Inoculated + Control	Forward	11583217	1150583193	35	99.3	101	100	101	101	0	101	97.88	94.72
			Reverse	11583217	1151859615	35	99.4	101	100	101	101	0	101	95.41	91.34
192_NI_NL_3	192	Not Inoculated + Control	Forward	11924492	1181556589	35	99.1	101	100	101	101	0	101	97.8	94.58
			Reverse	11924492	1183579327	35	99.3	101	100	101	101	0	101	94.89	90.6
192_NI_L_1	192	Not Inoculated + Water Limited	Forward	11998972	1189545672	35	99.1	101	100	101	101	0	101	97.91	94.78
			Reverse	11998972	1190310007	35	99.2	101	100	101	101	0	101	96.26	92.51
192_NI_L_2	192	Not Inoculated + Water Limited	Forward	10741687	1066430752	35	99.3	101	100	101	101	0	101	97.93	94.83
			Reverse	10741687	1067265148	35	99.4	101	100	101	101	0	101	96	92.15
192_NI_L_3	192	Not Inoculated + Water Limited	Forward	13066463	1296056741	35	99.2	101	100	101	101	0	101	97.97	94.91
			Reverse	13066463	1296450637	35	99.2	101	100	101	101	0	101	97.01	93.5
192_I_NL_1	192	Inoculated + Control	Forward	11717187	1164033774	35	99.3	101	100	101	101	0	101	97.85	94.69
			Reverse	11717187	1165515283	35	99.5	101	100	101	101	0	101	95.13	90.96
192_I_NL_2	192	Inoculated + Control	Forward	11798835	1171481160	35	99.3	101	100	101	101	0	101	97.95	94.87
			Reverse	11798835	1172031588	35	99.3	101	100	101	101	0	101	96.62	93.01
192_I_NL_3	192	Inoculated + Control	Forward	12164116	1209585771	35	99.4	101	100	101	101	0	101	97.91	94.8
			Reverse	12164116	1210472268	35	99.5	101	100	101	101	0	101	95.98	92.11
192_I_L_1	192	Inoculated + Water Limited	Forward	11908011	1180587061	35	99.1	101	100	101	101	0	101	97.89	94.73
			Reverse	11908011	1182155764	35	99.3	101	100	101	101	0	101	95.38	91.35
192_I_L_2	192	Inoculated + Water Limited	Forward	14187690	1408974936	35	99.3	101	100	101	101	0	101	97.9	94.75
			Reverse	14187690	1410229854	35	99.4	101	100	101	101	0	101	95.82	91.89
192_I_L_3	192	Inoculated + Water Limited	Forward	11866532	1181495319	35	99.6	101	100	101	101	0	101	97.94	94.85
			Reverse	11866532	1182292974	35	99.6	101	100	101	101	0	101	95.83	91.89
