## Supplementary Table 4 for "Transcriptome Profiling of Resistance Genes Analogs in Soybean’s Cross-Tolerance to Water Limitation and Rust Stress"

### Sheet: Supplemental_Table_4
GO_term	definition	TIME	p.value	statistic	comparison	p.adj	significance
GO:0006952	defense response	12	1.23002e-05	333730	LIMIT vs. NON_LIMIT	0.000344	Significant
GO:0006952	defense response	192	1.51515e-11	21949	LIMIT vs. NON_LIMIT	4.24e-10	Significant
GO:0006952	defense response	72	4.56071e-05	10240	LIMIT vs. NON_LIMIT	0.00128	Significant
GO:0006952	defense response	24	4.67254e-18	43425	LIMIT vs. NON_LIMIT	1.31e-16	Significant
GO:0006979	response to oxidative stress	24	5.08134e-05	4818	LIMIT vs. NON_LIMIT	0.00142	Significant
GO:0006979	response to oxidative stress	12	0.537541	60647	LIMIT vs. NON_LIMIT	1	Not Significant
GO:0006979	response to oxidative stress	192	1.25915e-05	3658	LIMIT vs. NON_LIMIT	0.000353	Significant
GO:0006979	response to oxidative stress	72	0.000221596	593	LIMIT vs. NON_LIMIT	0.0062	Significant
GO:0009607	response to biotic stimulus	72	4.58349e-05	7641	LIMIT vs. NON_LIMIT	0.00128	Significant
GO:0009607	response to biotic stimulus	24	2.31432e-14	30277	LIMIT vs. NON_LIMIT	6.48e-13	Significant
GO:0009607	response to biotic stimulus	12	0.0036082	259335	LIMIT vs. NON_LIMIT	0.101	Not Significant
GO:0009607	response to biotic stimulus	192	3.6565e-09	15071	LIMIT vs. NON_LIMIT	1.02e-07	Significant
GO:0009699	phenylpropanoid biosynthetic process	24	9.85697e-06	1123	LIMIT vs. NON_LIMIT	0.000276	Significant
GO:0009699	phenylpropanoid biosynthetic process	12	0.0479788	7999	LIMIT vs. NON_LIMIT	1	Not Significant
GO:0009699	phenylpropanoid biosynthetic process	192	0.00343175	1307	LIMIT vs. NON_LIMIT	0.0961	Not Significant
GO:0009699	phenylpropanoid biosynthetic process	72	0.00555021	196	LIMIT vs. NON_LIMIT	0.155	Not Significant
GO:0009813	flavonoid biosynthetic process	72	0.361874	195	LIMIT vs. NON_LIMIT	1	Not Significant
GO:0009813	flavonoid biosynthetic process	24	0.00975043	427	LIMIT vs. NON_LIMIT	0.273	Not Significant
GO:0009813	flavonoid biosynthetic process	12	0.31141	3326	LIMIT vs. NON_LIMIT	1	Not Significant
GO:0009813	flavonoid biosynthetic process	192	0.124283	864	LIMIT vs. NON_LIMIT	1	Not Significant
GO:0050832	defense response to fungus	192	0.0790782	1760	LIMIT vs. NON_LIMIT	1	Not Significant
GO:0050832	defense response to fungus	72	0.0362909	710	LIMIT vs. NON_LIMIT	1	Not Significant
GO:0050832	defense response to fungus	24	0.00292025	1189	LIMIT vs. NON_LIMIT	0.0818	Not Significant
GO:0050832	defense response to fungus	12	0.839463	9908	LIMIT vs. NON_LIMIT	1	Not Significant
GO:0071446	cellular response to salicylic acid stimulus	12	0.523655	627	LIMIT vs. NON_LIMIT	1	Not Significant
GO:0071446	cellular response to salicylic acid stimulus	192	0.0707878	58	LIMIT vs. NON_LIMIT	1	Not Significant
GO:0071446	cellular response to salicylic acid stimulus	72	0.797203	25	LIMIT vs. NON_LIMIT	1	Not Significant
GO:0071446	cellular response to salicylic acid stimulus	24	0.00130791	185	LIMIT vs. NON_LIMIT	0.0366	Significant
