## Supplementary Table 5 for "Transcriptome Profiling of Resistance Genes Analogs in Soybean’s Cross-Tolerance to Water Limitation and Rust Stress"

### Sheet: Página1
RGA class	Wm82_isoform	RGADEs (isoform)	12 HAI Limited	12 HAI Control	24 HAI Limited	24 HAI Control	72 HAI Limited	72 HAI Control	192 HAI Limited	192 HAI Control
NBS-LRR encoding
CN	9 (0.22%)	3 (0.16%)	1 (0.09%)	2 (0.25%)	0 (0%)	0 (0%)	2 (1.47%)	1 (0.49%)	1 (0.18%)	0 (0%)
CNL	264 (6.48%)	106 (5.80%)	20 (1.86%)	61 (7.74%)	6 (5.36%)	8 (2.56%)	9 (6.62%)	11 (5.42%)	35 (6.14%)	9 (8.41%)
TN	26 (0.64%)	10 (0.55%)	8 (0.74%)	5 (0.63%)	0 (0%)	3 (0.96%)	2 (1.47%)	1 (0.49%)	6 (1.05%)	0 (0%)
TNL	225 (5.52%)	130 (7.12%)	74 (6.89%)	20 (2.54%)	5 (4.46%)	23 (7.35%)	10 (7.35%)	5 (2.46%)	62 (10.88%)	3 (2.80%)
TM-LRR encoding
RLK	916 (22.47%)	464 (25.40%)	296 (27.56%)	255 (32.36%)	35 (31.25%)	82 (26.20%)	41 (30.15%)	68 (33.50%)	151 (26.49%)	17 (15.89%)
RLP	340 (8.34%)	189 (10.34%)	77 (7.17%)	47 (5.96%)	5 (4.46%)	14 (4.47%)	17 (12.50%)	62 (30.54%)	86 (15.09%)	27 (25.23%)
Other variants
TIR	50 (1.23%)	14 (0.77%)	9 (0.84%)	8 (1.02%)	2 (1.79%)	3 (0.96%)	5 (3.68%)	0 (0%)	3 (0.53%)	0 (0%)
TL	1 (0.02%)	1 (0.05%)	0 (0%)	0 (0%)	0 (0%)	0 (0%)	0 (%)	1 (0.49%)	0 (0%)	0 (0%)
TM-CC	1158 (28.41%)	518 (28.35%)	357 (33.24%)	263 (33.38%)	38 (33.93%)	86 (27.48%)	27 (19.85%)	31 (15.27%)	111 (19.47%)	28 (26.17%)
Other	1087 (26.67%)	392 (21.46%)	232 (21.60%)	127 (16.12%)	21 (18.75%)	94 (30.03%)	23 (16.91%)	23 (11.33%)	115 (20.18%)	23 (21.50%)
Total number of RGAs	4076 (100%)	1827 (100%)	1074 (100%)	788 (100%)	112 (100%)	313 (100%)	136 (100%)	203 (100%)	570 (100%)	107 (100%)
